# Genetic and Genomic Resources to Study Natural Variation in *Brassica rapa*

**DOI:** 10.1101/2020.06.23.167270

**Authors:** Ping Lou, Scott Woody, Kathleen Greenham, Robert VanBuren, Marivi Colle, Patrick P. Edger, Ryan Sartor, Yakun Zheng, Nathan Levendoski, Jan Lim, Calvin So, Brian Stoveken, Timothy Woody, Jianjun Zhao, Shuxing Shen, Richard M. Amasino, C. Robertson McClung

**Affiliations:** Department of Biological Sciences, Dartmouth College, Hanover, NH, USA; Department of Biochemistry, University of Wisconsin, Madison, WI, USA; Department of Plant and Microbial Biology, University of Minnesota, St. Paul, MN, USA; Department of Horticulture, Michigan State University, East Lansing, MI, 48824, USA; Crop and Soil Sciences, North Carolina State University, Raleigh, NC, 27695, USA; State Key Laboratory of North China Crop Improvement and Regulation, Laboratory of Vegetable Germplasm Innovation and Utilization of Hebei, Collaborative Innovation Center of Vegetable Industry in Hebei, Department of Horticulture, Hebei Agricultural University, Baoding, 071001, China

**Keywords:** *Brassica rapa*, Natural variation, Quantitative Trait Loci, Advanced-Intercross Recombinant Inbred Lines, Seed coat color

## Abstract

The globally important crop *Brassica rapa*, a close relative of Arabidopsis, is an excellent system for modeling our current knowledge of plant growth on a morphologically diverse crop. The long history of *B. rapa* domestication across Asia and Europe provides a unique collection of locally adapted varieties that span large climatic regions with various abiotic and biotic stress tolerance traits. This diverse gene pool provides a rich source of targets with the potential for manipulation towards the enhancement of productivity of crops both within and outside the Brassicaceae. To expand the genetic resources available to study natural variation in *B. rapa*, we constructed an Advanced Intercross Recombinant Inbred (AI-RIL) population using *B. rapa* subsp. *trilocularis* (Yellow Sarson) R500 and the *B. rapa* subsp. *parachinensis* (Cai Xin) variety L58. Our current understanding of genomic structure variation across crops suggests that a single reference genome is insufficient for capturing the genetic diversity within a species. To complement this AI-RIL population and current and future *B. rapa* genomic resources, we generated a *de novo* genome assembly of the *B. rapa* subsp. *trilocularis* (Yellow Sarson) variety R500, the maternal parent of the AI-RIL population. The genetic map for the R500 x L58 population generated using this *de novo* genome was used to map QTL for seed coat color and revealed the improved mapping resolution afforded by this new assembly.
