## Supplemental Table S8 for "Genetic and Genomic Resources to Study Natural Variation in *Brassica rapa*"

### Sheet: Supplemental Table S8A
Supplemental Table S8. (A) Amino acid identity among A. thaliana and B. rapa R500 PAP proteins.
	R500 PAP2(A02)	R500 PAP2(A03)	R500 PAP2(A07)	Arabidopsis PAP1	Arabidopsis PAP2
R500 PAP2(A02)	100	79.92	79.46	77.82	79.03
R500 PAP2(A03)		100	77.68	74.6	76.61
R500 PAP2(A07)			100	72.65	75.78
Arabidopsis PAP1				100	79.03
Arabidopsis PAP2					100

### Sheet: Supplemental Table S8B
Supplemental Table S8. (B) Amino acid polymorphisms in the coding regions of the R500 and L58 alleles of PAP2(A03). Nucleotide position is that within the R500 genomic sequence.
Nucleotide Position	L58	R500	Position	Functional Class	Predicted Effect	Amino Acid Change
19447591	A	C	EXON1	synonymous_variant	LOW	p.Thr9Thr
19447576	C	G	EXON1	synonymous_variant	LOW	p.Thr14Thr
19447512	G	A	EXON1	missense_variant	MODERATE	p.Val36Ile
19447016	A	C	EXON2	missense_variant	MODERATE	p.Asn60Thr
19446651	A	G	EXON3	missense_variant	MODERATE	p.Asn150Asp
19446597	C	G	EXON3	missense_variant	MODERATE	p.Leu168Val
19446521	A	T	EXON3	missense_variant	MODERATE	p.Tyr193Phe
19446471	G	C	EXON3	missense_variant	MODERATE	p.Glu210Gln
